# High-quality genome assemblies of 152 root commensal bacteria from the model legume *Lotus japonicus*

**DOI:** 10.1101/2025.01.02.630998

**Authors:** Adrián Gómez-Repollés, Eber Villa-Rodriguez, Shaun Ferguson, Simona Radutoiu

## Abstract

Bacterial culture collections represent a valuable tool for mechanistic understanding of microbiome assemblies and are increasingly used to assemble tailored synthetic communities to characterize their microbe-microbe interactions and those with the environment. Given the size of these collections, short-read sequencing is primarily used to capture the encoded genetic information. Whilst sufficient for many microbiome studies, this approach is not amenable for understanding bacterial genome evolution or detailed genetic analyses at the entire genome level. Here we report the assembly of 152 full bacterial genomes from the *Lj-*SPHERE, the *Lotus japonicus* collection of root commensals. We performed long-read sequencing using Oxford Nanopore technology and used this together with pre-existing Illumina sequences to *de novo* assemble these into high quality genomes with improved contiguity and quality. These genomes now provide a solid platform for detailed, mechanistic understanding of microbiome assembly, dynamics and evolution in plants.
