## Supplemental Table 1 for "High-quality genome assemblies of 152 root commensal bacteria from the model legume *Lotus japonicus*"

Genome	Illumina_Num_contigs_(>=_0_bp)	Illumina_Num_contigs_(>=_1000_bp)	Illumina_Num_contigs_(>=_5000_bp)	Illumina_Num_contigs_(>=_10000_bp)	Illumina_Num_contigs_(>=_25000_bp)	Illumina_Num_contigs_(>=_50000_bp)	Illumina_Total_length_(>=_0_bp)	Illumina_Total_length_(>=_1000_bp)	Illumina_Total_length_(>=_5000_bp)	Illumina_Total_length_(>=_10000_bp)	Illumina_Total_length_(>=_25000_bp)	Illumina_Total_length_(>=_50000_bp)	Illumina_Num_contigs	Illumina_Largest_contig	Illumina_Total_length	Illumina_GC_(%)	Illumina_N50	Illumina_N75	Illumina_L50	Illumina_L75	Illumina_Num_Ns_per_100_kbp	Illumina_Coverage	Hybrid_Num_contigs_(>=_0_bp)	Hybrid_Num_contigs_(>=_1000_bp)	Hybrid_Num_contigs_(>=_5000_bp)	Hybrid_Num_contigs_(>=_10000_bp)	Hybrid_Num_contigs_(>=_25000_bp)	Hybrid_Num_contigs_(>=_50000_bp)	Hybrid_Total_length_(>=_0_bp)	Hybrid_Total_length_(>=_1000_bp)	Hybrid_Total_length_(>=_5000_bp)	Hybrid_Total_length_(>=_10000_bp)	Hybrid_Total_length_(>=_25000_bp)	Hybrid_Total_length_(>=_50000_bp)	Hybrid_Num_contigs	Hybrid_Largest_contig	Hybrid_Total_length	Hybrid_GC_(%)	Hybrid_N50	Hybrid_N75	Hybrid_L50	Hybrid_L75	Hybrid_Num_Ns_per_100_kbp	Hybrid_Coverage
LjNodule214	80	80	59	50	42	35	7709248	7709248	7664796	7596487	7474390	7243745	80	988418	7709248	62.67	370844	105068	7	16	1.12	1369.15	10	9	5	5	2	2	7745391	7744946	7734589	7734589	7691681	7691681	10	7593139	7745391	62.67	7593139	7593139	1	1	7.75	1.25725
LjRoot1	146	146	38	31	27	22	6291660	6291660	6127470	6072241	5993202	5805254	146	945490	6291660	65.52	270734	167694	6	14	14	167.646	1	1	1	1	1	1	6183868	6183868	6183868	6183868	6183868	6183868	1	6183868	6183868	65.69	6183868	6183868	1	1	0	62.8997
LjRoot10	79	79	48	41	37	28	7250228	7250228	7198798	7148002	7071074	6708336	79	736854	7250228	62.28	321081	183777	9	17	4.8	129.782	5	5	5	3	3	3	7282602	7282602	7282602	7270299	7270299	7270299	5	3987792	7282602	62.26	3987792	1733643	1	2	0	21.1363
LjRoot102	58	58	47	47	40	33	6780702	6780702	6751941	6751941	6644106	6389589	58	538352	6780702	66.85	225078	132395	9	19	0.53	187.64	1	1	1	1	1	1	6813222	6813222	6813222	6813222	6813222	6813222	1	6813222	6813222	66.8	6813222	6813222	1	1	0	28.8843
LjRoot104	65	65	47	42	37	29	6650971	6650971	6614419	6580314	6501250	6210968	65	793357	6650971	61.6	275240	118255	7	16	1.04	244.351	4	4	4	4	4	4	6695803	6695803	6695803	6695803	6695803	6695803	4	4496984	6695803	61.58	4496984	1976413	1	2	0	16.4495
LjRoot107	438	438	140	116	69	36	5689055	5689055	5160132	4995098	4202282	3066558	438	211298	5689055	64.71	53735	23704	32	72	10.7	320.48	1	1	1	1	1	1	5219974	5219974	5219974	5219974	5219974	5219974	1	5219974	5219974	64.84	5219974	5219974	1	1	0	21.5448
LjRoot11	46	46	26	23	18	16	5430368	5430368	5400018	5381064	5290839	5215436	46	1104295	5430368	59.3	415553	275552	4	8	1.69	181.422	15	11	7	6	4	4	5403901	5401345	5393286	5386916	5360895	5360895	15	2911370	5403901	59.35	2911370	2124441	1	2	25.91	1.43896
LjRoot111	46	46	34	32	30	28	6627093	6627093	6600154	6582679	6542118	6466856	46	944002	6627093	60.91	355187	219084	6	13	1.13	179.776	18	15	14	13	13	11	6657536	6656510	6654739	6649255	6649255	6570899	18	3598311	6657536	60.89	3598311	1608961	1	2	0	8.80761
LjRoot112A	27	27	27	25	24	23	5001817	5001817	5001817	4986276	4972511	4947463	27	497038	5001817	65.05	272015	192139	8	13	44.72	257.871	1	1	1	1	1	1	6672946	6672946	6672946	6672946	6672946	6672946	1	6672946	6672946	60.87	6672946	6672946	1	1	0	16.6456
LjRoot117	66	66	52	48	40	34	6104277	6104277	6068491	6038175	5905206	5649329	66	533696	6104277	66.54	191678	106009	11	21	0.64	252.081	24	22	15	14	14	13	6095867	6095234	6072265	6064071	6064071	6031023	24	1637589	6095867	66.55	819232	291531	3	5	19.69	0.342203
LjRoot118	82	82	69	67	58	44	7145115	7145115	7120156	7107867	6968846	6457831	82	540718	7145115	66.65	149172	104566	14	28	0.48	197.605	2	2	2	2	2	2	7189705	7189705	7189705	7189705	7189705	7189705	2	6973104	7189705	66.6	6973104	6973104	1	1	0	60.8231
LjRoot122	53	53	41	38	33	28	5773156	5773156	5751088	5727844	5653727	5467766	53	573078	5773156	65.47	273331	116655	9	17	1.09	219.653	8	8	6	5	5	4	5836380	5836380	5833767	5824994	5824994	5779418	8	5464136	5836380	65.37	5464136	5464136	1	1	1.71	28.0183
LjRoot125	20	20	14	12	11	10	3978985	3978985	3969534	3954952	3938648	3901891	20	1340555	3978985	66.72	484289	342931	3	5	0.03	360.856	5	5	3	1	1	1	4000738	4000738	3996133	3983952	3983952	3983952	5	3983952	4000738	66.72	3983952	3983952	1	1	10	48.559
LjRoot127	159	159	131	115	86	54	10805832	10805832	10744158	10624720	10146272	8880691	159	1098415	10805832	67.37	150621	72917	15	41	3.47	445.138	2	2	2	2	2	2	4139630	4139630	4139630	4139630	4139630	4139630	2	3972088	4139630	66.97	3972088	3972088	1	1	0	61.8259
LjRoot129	41	41	27	25	22	21	5651669	5651669	5617361	5604054	5560771	5531363	41	737028	5651669	64.79	508161	238824	5	10	0.07	323.264	6	6	4	4	4	4	5676429	5676429	5670757	5670757	5670757	5670757	6	5358260	5676429	64.75	5358260	5358260	1	1	0	85.0282
LjRoot13	48	48	27	23	20	18	4419834	4419834	4382432	4356681	4303457	4229585	48	848330	4419834	65.96	236903	142218	4	9	4.89	233.473	12	9	7	6	6	6	4431203	4429822	4423893	4418694	4418694	4418694	12	2506682	4431203	65.99	2506682	1183533	1	2	0	17.8732
LjRoot130	146	146	103	93	77	53	7529771	7529771	7448116	7376243	7096194	6253544	146	433464	7529771	66.87	105063	61404	19	43	0.46	265.057	2	2	2	2	2	2	7596274	7596274	7596274	7596274	7596274	7596274	2	5993056	7596274	66.86	5993056	5993056	1	1	0	15.7841
LjRoot131	54	54	48	44	34	29	5117226	5117226	5104063	5076579	4914222	4707545	54	537010	5117226	64.57	185810	99403	9	18	0.25	372.014	12	10	2	2	1	1	5118954	5118116	5100193	5100193	5080189	5080189	12	5080189	5118954	64.57	5080189	5080189	1	1	13.67	0.996698
LjRoot133	37	37	28	27	25	19	5215862	5215862	5195098	5189512	5160735	4916977	37	616608	5215862	65.43	338519	159543	6	11	0.12	457.265	1	1	1	1	1	1	5249629	5249629	5249629	5249629	5249629	5249629	1	5249629	5249629	65.38	5249629	5249629	1	1	0	128.357
LjRoot135	39	39	27	26	25	23	5057176	5057176	5040206	5033492	5019222	4952343	39	546530	5057176	64.98	297807	166754	7	13	3.94	343.729	1	1	1	1	1	1	5074226	5074226	5074226	5074226	5074226	5074226	1	5074226	5074226	64.98	5074226	5074226	1	1	0	22.6975
LjRoot139	43	43	32	31	29	24	6689193	6689193	6669442	6663050	6637835	6443384	43	1344870	6689193	67.61	351835	197878	5	12	0.4	197.094	2	2	2	2	2	2	6713284	6713284	6713284	6713284	6713284	6713284	2	5489508	6713284	67.6	5489508	5489508	1	1	0	25.569
LjRoot14	435	435	37	30	26	23	5285273	5285273	4761921	4717641	4644684	4526953	435	415835	5285273	64.73	243100	110614	9	17	30.9	205.989	6	6	1	1	1	1	4796776	4796776	4790048	4790048	4790048	4790048	6	4790048	4796776	65.49	4790048	4790048	1	1	0	27.7433
LjRoot143	26	26	16	15	10	10	4451753	4451753	4432234	4426556	4349149	4349149	26	1001531	4451753	66.74	591923	423941	3	6	0.13	333.866	2	2	2	1	1	1	4464064	4464064	4464064	4458845	4458845	4458845	2	4458845	4464064	66.74	4458845	4458845	1	1	2.24	107.881
LjRoot145	36	36	29	28	25	22	5911904	5911904	5901148	5895455	5838834	5739577	36	682401	5911904	66.33	342991	265356	6	11	0.37	279.487	1	1	1	1	1	1	5930929	5930929	5930929	5930929	5930929	5930929	1	5930929	5930929	66.32	5930929	5930929	1	1	1.69	37.6104
LjRoot146	181	181	133	118	81	42	9193315	9193315	9087785	8976118	8408711	7079615	181	546530	9193315	65.83	166754	55848	16	39	9.78	303.194	1	1	1	1	1	1	5321711	5321711	5321711	5321711	5321711	5321711	1	5321711	5321711	65.12	5321711	5321711	1	1	1.88	89.3057
LjRoot149	15	15	11	11	10	10	5152463	5152463	5144281	5144281	5120919	5120919	15	1236538	5152463	33.69	546589	500448	4	6	0.45	273.027	1	1	1	1	1	1	5190984	5190984	5190984	5190984	5190984	5190984	1	5190984	5190984	33.8	5190984	5190984	1	1	0	23.7736
LjRoot15	74	74	52	44	35	23	5583809	5583809	5542798	5488127	5326663	4890373	74	622929	5583809	40.4	287760	107808	6	14	2.58	204.277	30	17	7	5	5	2	5560757	5553115	5530321	5515044	5515044	5396994	30	5297566	5560757	40.34	5297566	5297566	1	1	68.34	0.0882002
LjRoot152	65	65	47	45	38	34	5869901	5869901	5835882	5822101	5701716	5551153	65	534476	5869901	64.21	204221	107592	10	21	2.98	189.36	1	1	1	1	1	1	5926761	5926761	5926761	5926761	5926761	5926761	1	5926761	5926761	64.14	5926761	5926761	1	1	0	18.7982
LjRoot153	44	44	38	36	30	27	8437161	8437161	8425675	8413940	8300837	8174166	44	1467862	8437161	44.73	483305	229186	6	11	0.41	170.547	2	2	2	2	2	2	8506995	8506995	8506995	8506995	8506995	8506995	2	8127884	8506995	44.79	8127884	8127884	1	1	0	28.5384
LjRoot154	44	44	33	31	29	28	6509575	6509575	6486503	6468986	6430792	6404630	44	832808	6509575	61.01	310372	219085	7	13	2	191.487	1	1	1	1	1	1	6558518	6558518	6558518	6558518	6558518	6558518	1	6558518	6558518	60.97	6558518	6558518	1	1	0	18.2038
LjRoot159	48	48	38	33	29	26	6646380	6646380	6627916	6592082	6525329	6400704	48	806418	6646380	60.94	317718	153157	6	14	1.73	231.992	5	4	4	4	3	2	6699884	6699448	6699448	6699448	6677040	6646173	5	6595361	6699884	60.91	6595361	6595361	1	1	0	152.931
LjRoot16	48	48	16	12	11	11	5947916	5947916	5904938	5879634	5860166	5860166	48	1515628	5947916	65.31	1504524	429184	2	5	4.39	174.629	10	9	9	7	5	5	5896664	5896358	5896358	5881593	5857191	5857191	10	2179861	5896664	65.4	1223101	822149	2	4	8.48	11.6053
LjRoot161	38	38	27	24	24	21	6755507	6755507	6735634	6717743	6717743	6620231	38	879770	6755507	67.51	451706	218663	6	10	0.68	172.34	2	2	2	2	2	2	6792450	6792450	6792450	6792450	6792450	6792450	2	5499660	6792450	67.5	5499660	5499660	1	1	0	27.809
LjRoot162	68	68	54	53	49	40	6849990	6849990	6825799	6819876	6742239	6416027	68	367420	6849990	59.76	200743	107694	12	25	1.2	206.059	5	3	2	2	2	1	6914098	6913701	6912222	6912222	6912222	6869167	5	6869167	6914098	59.72	6869167	6869167	1	1	0	14.1502
LjRoot164	249	249	194	155	88	37	10791476	10791476	10641542	10360205	9305868	7393824	249	1201955	10791476	67.45	136077	41952	12	53	2.69	256.056	5	5	2	2	2	2	4716671	4716671	4706708	4706708	4706708	4706708	5	4448137	4716671	68.58	4448137	4448137	1	1	0	19.8713
LjRoot166	38	38	28	26	23	20	5467456	5467456	5450917	5434584	5375777	5288523	38	688231	5467456	64.29	363186	192424	6	11	0.11	220.207	16	12	11	8	8	7	5480410	5478137	5475697	5454243	5454243	5415484	16	1797438	5480410	64.28	949979	704183	2	4	9.12	1.08055
LjRoot167	16	16	12	11	11	8	4656920	4656920	4648697	4642769	4642769	4552971	16	1456088	4656920	67.42	701430	683029	3	4	0.26	262.919	1	1	1	1	1	1	4667976	4667976	4667976	4667976	4667976	4667976	1	4667976	4667976	67.41	4667976	4667976	1	1	0	15.5097
LjRoot168	99	99	68	56	48	37	11306611	11306611	11223447	11132637	10987320	10618251	99	1098415	11306611	67.23	384057	194312	9	20	0.5	68.3961	2	2	2	2	2	2	4139630	4139630	4139630	4139630	4139630	4139630	2	3972088	4139630	66.97	3972088	3972088	1	1	0	73.8771
LjRoot17	35	35	19	17	17	15	3416227	3416227	3395258	3383127	3383127	3312019	35	725004	3416227	67.14	212776	150330	4	9	2.69	337.652	1	1	1	1	1	1	3401184	3401184	3401184	3401184	3401184	3401184	1	3401184	3401184	67.2	3401184	3401184	1	1	0	48.8777
LjRoot170	50	50	33	29	24	22	6722111	6722111	6686291	6663330	6584562	6516290	50	1239871	6722111	67.68	330678	231353	6	12	0.88	234.507	2	2	2	2	2	2	6748330	6748330	6748330	6748330	6748330	6748330	2	5415439	6748330	67.66	5415439	5415439	1	1	0	19.1839
LjRoot175	172	172	116	103	82	50	8509635	8509635	8383168	8294910	7966974	6828108	172	462639	8509635	66.51	129781	69250	21	43	1.35	155.749	4	4	4	4	4	4	8602029	8602029	8602029	8602029	8602029	8602029	4	6018860	8602029	66.5	6018860	1530198	1	2	0	12.8689
LjRoot178	133	133	99	91	66	48	8223432	8223432	8158534	8107306	7700463	7064239	133	441924	8223432	66.52	178161	83207	16	34	0.66	134.948	70	61	43	40	33	31	8201034	8195763	8165788	8149128	8020438	7944283	70	719489	8201034	66.53	286320	232124	10	18	34.14	0.180617
LjRoot18	49	49	20	17	14	13	4064766	4064766	4027615	4009591	3964079	3930144	49	1039107	4064766	67.64	377281	240476	4	7	7.09	241.625	1	1	1	1	1	1	4035704	4035704	4035704	4035704	4035704	4035704	1	4035704	4035704	67.77	4035704	4035704	1	1	0	38.0907
LjRoot183	94	94	66	57	46	41	8095448	8095448	8039542	7975163	7787669	7621277	94	592984	8095448	64.23	258446	142078	10	21	2	158.792	1	1	1	1	1	1	8182787	8182787	8182787	8182787	8182787	8182787	1	8182787	8182787	64.19	8182787	8182787	1	1	0	23.6127
LjRoot186	18	18	15	14	13	9	4074382	4074382	4068195	4062663	4051469	3894666	18	1051096	4074382	67.91	581901	396202	3	5	0.17	418.087	3	3	3	3	3	2	4081567	4081567	4081567	4081567	4081567	4050800	3	3875382	4081567	67.89	3875382	3875382	1	1	0	16.1888
LjRoot189	42	42	26	23	22	17	5273995	5273995	5248037	5230010	5216304	5068788	42	735384	5273995	64.52	347087	195455	6	10	0.47	294.798	2	2	2	2	2	2	5304607	5304607	5304607	5304607	5304607	5304607	2	5023307	5304607	64.45	5023307	5023307	1	1	0	16.3996
LjRoot191	28	28	22	18	17	16	5026774	5026774	5017179	4988256	4973831	4948783	28	748860	5026774	65.02	497038	281183	4	8	0.4	278.936	1	1	1	1	1	1	5051517	5051517	5051517	5051517	5051517	5051517	1	5051517	5051517	64.97	5051517	5051517	1	1	0	266.533
LjRoot194	56	56	45	40	34	30	5784871	5784871	5760719	5726171	5602914	5456041	56	711436	5784871	66.24	187002	110643	8	17	0.45	193.284	3	3	3	2	2	2	6018762	6018762	6018762	6013368	6013368	6013368	3	5811416	6018762	65.87	5811416	5811416	1	1	0	26.41
LjRoot201	33	33	26	25	23	21	5189133	5189133	5177119	5171597	5137156	5078249	33	642291	5189133	64.89	356891	177854	6	11	0.62	299.641	1	1	1	1	1	1	5220376	5220376	5220376	5220376	5220376	5220376	1	5220376	5220376	64.84	5220376	5220376	1	1	0	67.2146
LjRoot202	22	22	20	20	17	13	2814961	2814961	2806279	2806279	2768849	2624520	22	463351	2814961	69.6	315566	118422	4	8	0.25	559.612	11	11	11	11	11	9	2622041	2622041	2622041	2622041	2622041	2539225	11	871860	2622041	69.6	578360	167248	2	5	0	1.24024
LjRoot204	231	231	231	158	70	14	4858857	4858857	4858857	4346079	2959743	1067192	231	105583	4858857	65.04	29846	16764	51	103	268.97	440.675	6	5	4	3	3	1	3896235	3895588	3893121	3883307	3883307	3803498	6	3803498	3896235	67.85	3803498	3803498	1	1	0	40.8237
LjRoot205	15	15	15	14	13	11	3835273	3835273	3835273	3828483	3805129	3716928	15	1201203	3835273	67.87	406750	264795	3	6	5.66	481.515	9	6	4	3	3	1	3881659	3880146	3875734	3869569	3869569	3794177	9	3794177	3881659	67.87	3794177	3794177	1	1	12.88	5.26656
LjRoot206	12	12	12	12	9	8	4280199	4280199	4280199	4280199	4233513	4194384	12	969903	4280199	67.3	818315	540758	3	4	0.23	386.043	1	1	1	1	1	1	4309148	4309148	4309148	4309148	4309148	4309148	1	4309148	4309148	67.27	4309148	4309148	1	1	0	22.5222
LjRoot219	118	118	95	81	58	35	5471866	5471866	5422150	5315938	4906657	4085847	118	322254	5471866	69.63	95456	49415	17	36	0.77	257.527	3	3	3	3	3	3	5457878	5457878	5457878	5457878	5457878	5457878	3	3689191	5457878	69.59	3689191	1468716	1	2	0	12.7728
LjRoot22	349	349	192	159	115	72	11081220	11081220	10799569	10557914	9847218	8272700	349	319703	11081220	61.76	93111	49368	32	73	9.26	119.441	10	10	6	5	5	5	11142982	11142982	11136913	11131527	11131527	11131527	10	4058857	11142982	61.88	3228297	2476482	2	3	0	12.9085
LjRoot220	90	90	73	65	55	49	7654893	7654893	7620585	7560171	7394045	7171953	90	625561	7654893	62.74	157586	97277	15	30	0.99	184.248	11	8	2	1	1	1	7660220	7658514	7645212	7639454	7639454	7639454	11	7639454	7660220	62.72	7639454	7639454	1	1	26.11	5.81797
LjRoot221	59	59	46	44	36	24	5365340	5365340	5337636	5323239	5185799	4721423	59	736497	5365340	59.73	184215	136567	9	17	0.39	263.414	2	2	2	2	2	2	4991215	4991215	4991215	4991215	4991215	4991215	2	2941405	4991215	59.87	2941405	2049810	1	2	0	51.8979
LjRoot223	104	104	74	70	57	39	7163697	7163697	7105644	7075890	6875604	6180541	104	455800	7163697	63.65	166547	96005	14	28	1.54	181.798	2	2	2	2	2	2	7257155	7257155	7257155	7257155	7257155	7257155	2	4136472	7257155	63.62	4136472	3120683	1	2	0	13.931
LjRoot224	120	120	84	77	63	43	7057225	7057225	6987351	6935022	6697920	5958433	120	365121	7057225	60.89	132800	88403	18	34	0.99	182.183	5	5	5	5	5	5	7126325	7126325	7126325	7126325	7126325	7126325	5	4972286	7126325	60.89	4972286	746746	1	2	0	21.4307
LjRoot225	80	80	68	66	58	38	5708594	5708594	5690238	5679173	5531791	4749365	80	447623	5708594	68.73	118902	65048	15	31	0.81	254.202	13	9	5	5	5	5	5683276	5681170	5669556	5669556	5669556	5669556	13	3162548	5683276	68.73	3162548	2221136	1	2	8.8	2.01823
LjRoot226	10	10	4	4	4	4	4523501	4523501	4512670	4512670	4512670	4512670	10	1950593	4523501	65.97	1124696	740281	2	3	0.07	266.584	1	1	1	1	1	1	4527899	4527899	4527899	4527899	4527899	4527899	1	4527899	4527899	65.96	4527899	4527899	1	1	0	105.939
LjRoot227	22	22	17	17	16	14	4617273	4617273	4610740	4610740	4599259	4526900	22	697870	4617273	64.74	524048	281979	4	7	0.19	318.961	1	1	1	1	1	1	4620468	4620468	4620468	4620468	4620468	4620468	1	4620468	4620468	64.74	4620468	4620468	1	1	0	43.8247
LjRoot228	53	53	41	33	28	21	6868689	6868689	6845344	6784602	6708697	6428357	53	1156324	6868689	62.45	339092	183609	5	11	0.39	188.188	6	6	5	5	5	4	6893499	6893499	6890945	6890945	6890945	6849726	6	6441277	6893499	62.46	6441277	6441277	1	1	0	20.7034
LjRoot229	61	61	45	38	34	27	8789730	8789730	8755543	8705227	8646813	8409690	61	935761	8789730	63.88	477034	247535	7	13	0.32	164.391	1	1	1	1	1	1	8819083	8819083	8819083	8819083	8819083	8819083	1	8819083	8819083	63.87	8819083	8819083	1	1	2.27	21.3594
LjRoot230	92	92	65	61	50	41	5784028	5784028	5735426	5710176	5527704	5211991	92	422365	5784028	61.58	132117	75481	13	28	1.64	296.176	4	4	4	4	3	3	5852742	5852742	5852742	5852742	5838464	5838464	4	4217924	5852742	61.56	4217924	1567511	1	2	0	24.7623
LjRoot231	153	153	94	74	49	36	6351091	6351091	6219988	6079581	5673391	5212081	153	346187	6351091	56.64	144472	73183	15	28	1.84	214.395	5	5	5	5	5	5	6468626	6468626	6468626	6468626	6468626	6468626	5	4740166	6468626	56.65	4740166	505308	1	2	0	27.1472
LjRoot232	86	86	74	67	54	44	6905814	6905814	6872589	6817134	6598991	6240965	86	384426	6905814	66.08	157268	87188	15	28	1	183.141	2	2	1	1	1	1	6969696	6969696	6967087	6967087	6967087	6967087	2	6967087	6969696	66.03	6967087	6967087	1	1	0	43.4928
LjRoot233	48	48	44	38	34	28	6632937	6632937	6625160	6583516	6516334	6297192	48	1022895	6632937	65.35	283989	143683	6	13	0.39	197.887	1	1	1	1	1	1	6657374	6657374	6657374	6657374	6657374	6657374	1	6657374	6657374	65.35	6657374	6657374	1	1	0	39.3347
LjRoot234	50	50	35	27	21	20	7021202	7021202	6990701	6936881	6832748	6802941	50	1885210	7021202	62.95	774181	244166	3	7	0.31	183.488	5	5	4	2	2	2	7031234	7031234	7028390	7017629	7017629	7017629	5	6894907	7031234	62.95	6894907	6894907	1	1	11.38	2.48547
LjRoot235	78	78	56	47	33	24	5574132	5574132	5529734	5461830	5207629	4915537	78	485196	5574132	60.41	271173	119585	9	16	0.56	258.727	3	3	3	3	3	3	5642435	5642435	5642435	5642435	5642435	5642435	3	4191715	5642435	60.41	4191715	1188520	1	2	0	52.2526
LjRoot236	33	33	28	26	25	24	6630456	6630456	6619863	6607624	6592294	6542849	33	1215598	6630456	67.66	354390	225341	6	12	0.83	237.035	2	2	2	2	2	2	6644273	6644273	6644273	6644273	6644273	6644273	2	5410879	6644273	67.64	5410879	5410879	1	1	0	24.804
LjRoot237	24	24	22	21	21	20	6052275	6052275	6048923	6043045	6043045	6017657	24	1097383	6052275	66.27	423656	218371	4	10	0.02	267.176	4	4	4	3	3	3	6063418	6063418	6063418	6057540	6057540	6057540	4	5679484	6063418	66.27	5679484	5679484	1	1	0	39.7576
LjRoot238	107	107	77	64	50	36	6106299	6106299	6042686	5956966	5715000	5185523	107	394119	6106299	60.59	141547	79812	13	27	0.44	266.525	10	6	3	3	3	3	5957084	5954796	5946488	5946488	5946488	5946488	10	4622377	5957084	60.62	4622377	4622377	1	1	5.04	4.60363
LjRoot239	62	62	40	37	31	29	6445553	6445553	6391278	6369866	6258577	6172828	62	1122322	6445553	61.54	298518	160467	7	15	1.04	184.065	2	2	2	2	2	2	6492593	6492593	6492593	6492593	6492593	6492593	2	4600733	6492593	61.52	4600733	1891860	1	2	0	35.4402
LjRoot240	47	47	37	33	28	25	6017477	6017477	6002604	5973599	5885090	5763970	47	662571	6017477	61.36	238472	159243	8	15	0.4	193.208	2	2	2	2	2	2	6054210	6054210	6054210	6054210	6054210	6054210	2	4600203	6054210	61.34	4600203	4600203	1	1	0	14.1453
LjRoot241	299	299	202	168	117	73	11220763	11220763	11016065	10769053	9951246	8370128	299	323224	11220763	61.87	95530	49368	34	74	2.58	112.237	18	14	7	7	7	6	11362594	11360499	11348437	11348437	11348437	11313425	18	4156394	11362594	61.86	3260682	2471546	2	3	15.84	3.74662
LjRoot243	60	60	52	52	46	37	6853328	6853328	6838384	6838384	6755186	6411498	60	463288	6853328	64.37	259202	113857	11	22	0.41	197.981	1	1	1	1	1	1	6877753	6877753	6877753	6877753	6877753	6877753	1	6877753	6877753	64.37	6877753	6877753	1	1	0	15.2578
LjRoot244	61	61	39	33	28	20	5354505	5354505	5305437	5261600	5151722	4885219	61	800976	5354505	53.82	316302	152279	5	11	0.58	289.276	4	4	4	4	4	4	5407839	5407839	5407839	5407839	5407839	5407839	4	2392928	5407839	53.82	1828888	1828888	2	2	0	56.3554
LjRoot245	115	115	84	72	62	45	7814453	7814453	7751138	7659807	7494493	6886865	115	568468	7814453	60.49	167408	92817	15	31	0.78	152.128	7	7	7	7	7	7	7887004	7887004	7887004	7887004	7887004	7887004	7	5169102	7887004	60.5	5169102	490059	1	3	0	65.8052
LjRoot246	52	52	43	41	37	32	6453728	6453728	6437826	6422794	6346825	6200509	52	516800	6453728	62.57	253803	178347	10	17	0.7	228.621	2	2	2	2	2	2	6493584	6493584	6493584	6493584	6493584	6493584	2	6365613	6493584	62.57	6365613	6365613	1	1	0	61.402
LjRoot247	9	9	7	7	6	6	4051597	4051597	4049218	4049218	4032880	4032880	9	1101848	4051597	62.8	1009323	1001752	2	3	0.02	310.691	1	1	1	1	1	1	4062988	4062988	4062988	4062988	4062988	4062988	1	4062988	4062988	62.81	4062988	4062988	1	1	0	67.2904
LjRoot249	10	10	10	8	7	7	4134962	4134962	4134962	4120481	4101887	4101887	10	1127102	4134962	68.99	805470	626822	3	4	0.05	302.359	1	1	1	1	1	1	4142787	4142787	4142787	4142787	4142787	4142787	1	4142787	4142787	68.97	4142787	4142787	1	1	0	43.7897
LjRoot251	20	20	19	19	17	15	6331756	6331756	6330573	6330573	6296419	6239280	20	1302108	6331756	60.16	611963	317090	4	8	0.06	243.615	3	3	3	3	3	3	6355786	6355786	6355786	6355786	6355786	6355786	3	3904282	6355786	60.15	3904282	2244263	1	2	0	44.7633
LjRoot252	51	51	43	41	36	32	6651344	6651344	6637711	6623105	6551706	6384944	51	631171	6651344	60.87	237408	184557	10	18	1.14	212.945	8	5	3	3	2	2	6709220	6707641	6703097	6703097	6680694	6680694	8	6515547	6709220	60.83	6515547	6515547	1	1	0	40.0655
LjRoot253	27	27	24	22	21	17	5277972	5277972	5274420	5259532	5241014	5097704	27	998106	5277972	66.28	340185	259644	5	9	0.17	311.915	1	1	1	1	1	1	5301732	5301732	5301732	5301732	5301732	5301732	1	5301732	5301732	66.27	5301732	5301732	1	1	0	37.0091
LjRoot254	58	58	48	42	38	30	5930685	5930685	5913739	5863099	5799805	5492122	58	683953	5930685	60.88	186316	112920	9	19	0.34	264.944	2	2	2	2	2	2	5958650	5958650	5958650	5958650	5958650	5958650	2	5823290	5958650	60.87	5823290	5823290	1	1	0	3.3846
LjRoot255	57	57	41	40	29	22	5659893	5659893	5620825	5614302	5428062	5167844	57	699711	5659893	60.59	276992	146052	6	13	0.74	220.355	14	12	5	5	3	3	5693976	5692937	5676889	5676889	5645507	5645507	14	4006491	5693976	60.57	4006491	1563733	1	2	5.27	6.72389
LjRoot257	88	88	62	60	52	38	7496408	7496408	7449990	7433989	7302474	6776607	88	523287	7496408	61.23	240488	100522	12	24	1.4	181.438	3	3	3	3	3	3	7560188	7560188	7560188	7560188	7560188	7560188	3	3876690	7560188	61.21	3876690	1856065	1	2	3.97	27.5119
LjRoot258	112	112	82	77	49	38	7019518	7019518	6959569	6917866	6434823	6035004	112	548523	7019518	59.85	169741	75835	12	27	0.84	172.907	7	6	5	5	5	4	7097219	7096497	7093444	7093444	7093444	7051285	7	4244023	7097219	59.84	4244023	1622389	1	2	0	45.8106
LjRoot259	26	26	19	16	15	14	3721168	3721168	3711002	3687748	3671970	3636783	26	683878	3721168	59.22	404962	215097	4	7	0.03	405.408	1	1	1	1	1	1	3736388	3736388	3736388	3736388	3736388	3736388	1	3736388	3736388	59.21	3736388	3736388	1	1	0	23.1652
LjRoot260	41	41	30	29	28	24	6764295	6764295	6740512	6734656	6710740	6541015	41	1022279	6764295	67.61	428547	236464	6	11	0.37	229.198	2	2	2	2	2	2	6782146	6782146	6782146	6782146	6782146	6782146	2	5449936	6782146	67.6	5449936	5449936	1	1	0	26.7034
LjRoot261	54	54	46	44	36	28	5730118	5730118	5715776	5698387	5552885	5244625	54	702856	5730118	67.4	247471	105352	7	15	0.16	296.265	1	1	1	1	1	1	5750115	5750115	5750115	5750115	5750115	5750115	1	5750115	5750115	67.4	5750115	5750115	1	1	0	59.8123
LjRoot263	46	46	29	26	23	23	6623536	6623536	6592871	6572931	6509326	6509326	46	904313	6623536	59.36	427866	301945	6	10	1	192.204	2	2	1	1	1	1	6668312	6668312	6663566	6663566	6663566	6663566	2	6663566	6668312	59.34	6663566	6663566	1	1	0	59.6958
LjRoot264	91	91	61	55	47	40	6715380	6715380	6657381	6611207	6472793	6230104	91	454232	6715380	59.4	165144	102335	12	25	1.82	191.585	1	1	1	1	1	1	6792152	6792152	6792152	6792152	6792152	6792152	1	6792152	6792152	59.36	6792152	6792152	1	1	0	29.7309
LjRoot267	358	358	239	190	119	75	11762107	11762107	11506443	11154239	9993348	8424726	358	345178	11762107	61.7	93111	43621	36	84	3.7	99.227	5	5	5	5	5	5	11989912	11989912	11989912	11989912	11989912	11989912	5	4148324	11989912	61.69	3224631	2476666	2	3	0.83	14.7004
LjRoot268	117	117	86	79	62	42	6037571	6037571	5965079	5907904	5612225	4856276	117	431148	6037571	58.86	105169	61548	17	37	0.86	210.214	1	1	1	1	1	1	6132210	6132210	6132210	6132210	6132210	6132210	1	6132210	6132210	58.85	6132210	6132210	1	1	0	52.1559
LjRoot269	45	45	33	30	25	21	7399167	7399167	7372067	7349303	7264113	7118409	45	1130074	7399167	64.16	667331	276753	4	9	1.14	384.287	2	2	2	2	2	2	7449600	7449600	7449600	7449600	7449600	7449600	2	7281707	7449600	64.11	7281707	7281707	1	1	0	20.9065
LjRoot27	34	34	16	15	14	13	4684902	4684902	4655070	4649535	4638059	4605163	34	1153048	4684902	71.82	584227	304882	3	6	9.09	312.795	7	6	4	3	3	2	4677915	4677763	4673584	4668198	4668198	4640903	7	4481996	4677915	71.87	4481996	4481996	1	1	0	74.2746
LjRoot277	61	61	47	44	40	34	6642176	6642176	6614805	6590034	6511771	6246988	61	758322	6642176	58.92	259315	119131	9	19	0.48	423.999	2	1	1	1	1	1	6703651	6703527	6703527	6703527	6703527	6703527	2	6703527	6703651	58.89	6703527	6703527	1	1	0	7.524
LjRoot279	52	52	40	38	35	29	6520724	6520724	6499249	6484916	6446685	6213382	52	751767	6520724	58.9	259065	161161	8	16	0.32	351.468	1	1	1	1	1	1	6572960	6572960	6572960	6572960	6572960	6572960	1	6572960	6572960	58.87	6572960	6572960	1	1	0	26.6976
LjRoot28	65	65	21	18	17	16	5032991	5032991	4967573	4947211	4928804	4898204	65	1023470	5032991	68.25	363014	289253	5	9	5.48	196.052	3	3	3	1	1	1	5011724	5011724	5011724	5000924	5000924	5000924	3	5000924	5011724	68.35	5000924	5000924	1	1	0	6.51973
LjRoot281	51	51	41	39	36	34	6212733	6212733	6189142	6171783	6118812	6040853	51	630181	6212733	58.92	207270	113603	9	19	0.43	394.33	1	1	1	1	1	1	6270654	6270654	6270654	6270654	6270654	6270654	1	6270654	6270654	58.89	6270654	6270654	1	1	3.19	13.823
LjRoot282	65	65	50	45	34	31	7327847	7327847	7300476	7272866	7089395	6992707	65	709537	7327847	66.14	313457	172255	8	15	0.91	292.457	1	1	1	1	1	1	7388309	7388309	7388309	7388309	7388309	7388309	1	7388309	7388309	66.07	7388309	7388309	1	1	0	6.46357
LjRoot286	45	45	33	31	29	28	6731188	6731188	6704414	6687303	6654836	6605652	45	823584	6731188	60.86	300816	171866	8	15	1.37	408.431	1	1	1	1	1	1	6775897	6775897	6775897	6775897	6775897	6775897	1	6775897	6775897	60.83	6775897	6775897	1	1	0	13.9087
LjRoot287	40	40	30	28	21	19	6498520	6498520	6481476	6470788	6348194	6278304	40	1024161	6498520	62.15	381518	269769	5	10	0.74	342.91	1	1	1	1	1	1	6551731	6551731	6551731	6551731	6551731	6551731	1	6551731	6551731	62.09	6551731	6551731	1	1	0	24.4019
LjRoot288	42	42	29	28	24	20	5470391	5470391	5441178	5435510	5378148	5238092	42	673754	5470391	67.04	410974	289697	6	10	0.22	487.184	1	1	1	1	1	1	5497018	5497018	5497018	5497018	5497018	5497018	1	5497018	5497018	67.02	5497018	5497018	1	1	0	47.5129
LjRoot289	82	82	52	50	43	34	6971840	6971840	6910193	6899064	6771611	6446857	82	740290	6971840	65.3	277741	118024	9	20	0.83	360.241	5	2	1	1	1	1	7026911	7025697	7024377	7024377	7024377	7024377	5	7024377	7026911	65.25	7024377	7024377	1	1	2.85	5.38547
LjRoot29	166	166	115	101	75	51	7933935	7933935	7854109	7759653	7298592	6446995	166	486393	7933935	59.5	114494	64170	19	43	3.87	129.341	92	73	55	51	42	30	7873853	7862752	7820287	7792126	7636179	7232851	92	2145139	7873853	59.54	686965	99073	3	12	24.13	0.198321
LjRoot290	139	139	102	94	75	48	8012147	8012147	7929087	7874032	7555034	6528135	139	790343	8012147	66.67	132871	67289	18	39	0.62	260.357	3	3	3	3	3	3	8083614	8083614	8083614	8083614	8083614	8083614	3	5843969	8083614	66.66	5843969	1707027	1	2	0	25.7529
LjRoot291	67	67	60	57	49	35	5360066	5360066	5341907	5321144	5194635	4701482	67	371883	5360066	68.74	156524	89590	13	25	0.52	355.721	1	1	1	1	1	1	5398701	5398701	5398701	5398701	5398701	5398701	1	5398701	5398701	68.74	5398701	5398701	1	1	0	40.2484
LjRoot294	39	39	30	28	28	23	6748030	6748030	6734115	6722072	6722072	6517161	39	1180467	6748030	67.59	370762	197789	6	12	0.19	361.169	2	2	2	2	2	2	6767848	6767848	6767848	6767848	6767848	6767848	2	5541163	6767848	67.58	5541163	5541163	1	1	0	23.6438
LjRoot296	188	188	135	117	91	62	8695696	8695696	8571867	8451176	8016179	6995796	188	350257	8695696	65.54	103012	57800	26	54	1.99	264.074	5	5	5	5	5	5	8835197	8835197	8835197	8835197	8835197	8835197	5	3982351	8835197	65.48	2984191	2984191	2	2	1.13	10.2952
LjRoot299	32	32	30	29	27	23	5382650	5382650	5378016	5372394	5329524	5167881	32	611581	5382650	67.99	397343	143100	6	14	0.26	419.81	1	1	1	1	1	1	5388418	5388418	5388418	5388418	5388418	5388418	1	5388418	5388418	67.98	5388418	5388418	1	1	0	14.1528
LjRoot3	48	48	18	15	14	12	4819280	4819280	4776100	4758871	4747062	4669085	48	1042722	4819280	61.66	598714	395042	3	6	4.63	225.548	11	11	9	7	6	5	4786505	4786505	4782430	4769110	4757599	4729375	11	1912522	4786505	61.71	1774300	1774300	2	2	12.54	0.649616
LjRoot30	88	88	54	46	37	29	6849596	6849596	6789419	6734300	6598806	6308550	88	651888	6849596	61.53	264303	163717	9	17	3.81	172.803	60	54	40	33	28	22	5845701	5842666	5814711	5767344	5691539	5485686	60	819405	5845701	61.55	360315	211961	6	11	0	0.0850757
LjRoot300	42	42	35	32	29	23	5107625	5107625	5098640	5076088	5037404	4795760	42	691818	5107625	68.87	251960	141698	7	14	0.49	446.009	21	21	19	15	13	10	5107759	5107759	5105554	5075044	5044598	4904888	21	1150701	5107759	68.87	965919	503555	3	5	0	5.30989
LjRoot302	55	55	43	39	37	32	6860806	6860806	6835758	6813073	6781128	6598402	55	763871	6860806	67.53	279046	152329	9	18	0.7	342.28	2	2	2	2	2	2	6887760	6887760	6887760	6887760	6887760	6887760	2	5668703	6887760	67.51	5668703	5668703	1	1	0	41.9525
LjRoot305	89	89	63	58	49	34	6726988	6726988	6676454	6645725	6480954	5878780	89	499669	6726988	67.39	183609	112044	12	23	1.53	250.865	1	1	1	1	1	1	6773714	6773714	6773714	6773714	6773714	6773714	1	6773714	6773714	67.38	6773714	6773714	1	1	1.48	50.2741
LjRoot306	12	12	8	8	7	6	4584763	4584763	4575761	4575761	4558782	4528892	12	1431050	4584763	62.37	1118341	1028901	2	3	0.57	330.66	1	1	1	1	1	1	4591185	4591185	4591185	4591185	4591185	4591185	1	4591185	4591185	62.37	4591185	4591185	1	1	0	42.91
LjRoot31	197	197	167	151	108	59	8860930	8860930	8806016	8692546	7959322	6174667	197	369483	8860930	59.74	76068	43330	31	70	1.47	122.589	4	4	4	4	4	4	8921534	8921534	8921534	8921534	8921534	8921534	4	4134445	8921534	59.78	2353538	2063260	2	3	0	22.0511
LjRoot34	274	274	216	189	122	72	10221020	10221020	10090104	9898560	8791961	6983588	274	245266	10221020	59.58	70813	38419	41	88	3.88	104.177	36	26	20	17	11	10	10347052	10341517	10325323	10304865	10184498	10141292	36	4333737	10347052	59.61	2580540	2106594	2	3	0	7.81923
LjRoot36	35	35	27	24	23	22	5225999	5225999	5213127	5195240	5173797	5132582	35	894807	5225999	60.66	318131	250678	6	10	1	199.617	1	1	1	1	1	1	5239286	5239286	5239286	5239286	5239286	5239286	1	5239286	5239286	60.68	5239286	5239286	1	1	0	10.7833
LjRoot38	49	49	37	35	31	25	5674608	5674608	5652772	5638995	5578226	5376882	49	575826	5674608	64.47	302169	157279	6	13	1.53	187.114	24	17	7	4	2	1	5665557	5660441	5641199	5621682	5574444	5539888	24	5539888	5665557	64.48	5539888	5539888	1	1	49.42	0.40517
LjRoot39	93	93	67	61	51	38	8012582	8012582	7962663	7920304	7742947	7284110	93	723759	8012582	69.2	251581	99951	10	22	0.76	104.92	5	5	5	3	3	2	8086524	8086524	8086524	8075677	8075677	8040057	5	7510815	8086524	69.15	7510815	7510815	1	1	0	13.7075
LjRoot42	12	12	11	8	8	7	4009604	4009604	4008567	3992355	3992355	3957033	12	1487986	4009604	68.23	1293663	370783	2	3	0.25	320.358	2	2	2	2	2	1	4016182	4016182	4016182	4016182	4016182	3981009	2	3981009	4016182	68.21	3981009	3981009	1	1	0	75.3631
LjRoot44	12	12	8	6	6	4	3888773	3888773	3876057	3860752	3860752	3784772	12	1374247	3888773	67.87	845149	795771	2	3	0.54	316.483	3	3	3	3	3	2	3901744	3901744	3901744	3901744	3901744	3870433	3	3803498	3901744	67.85	3803498	3803498	1	1	0	55.5999
LjRoot45	14	14	6	6	6	5	3309954	3309954	3294058	3294058	3294058	3258738	14	1627125	3309954	69.64	613094	595823	2	3	0.33	491.882	2	2	2	2	2	1	3297977	3297977	3297977	3297977	3297977	3262806	2	3262806	3297977	69.77	3262806	3262806	1	1	0	83.898
LjRoot47	18	18	10	9	9	9	3747731	3747731	3735080	3729505	3729505	3729505	18	1013906	3747731	71.02	548651	436665	3	5	12.41	204.992	4	4	4	4	4	4	3743929	3743929	3743929	3743929	3743929	3743929	4	3044785	3743929	71.1	3044785	3044785	1	1	0	95.6235
LjRoot5	49	49	29	26	24	20	4462431	4462431	4426685	4408035	4366272	4223614	49	1090807	4462431	43.15	228222	159929	5	11	4.44	232.369	4	2	1	1	1	1	4449052	4448716	4447224	4447224	4447224	4447224	4	4447224	4449052	43.22	4447224	4447224	1	1	0	7.91213
LjRoot52	45	45	29	27	24	18	5574247	5574247	5543407	5528089	5471330	5265457	45	794767	5574247	66.16	444118	262254	5	9	0.56	284.533	1	1	1	1	1	1	5624382	5624382	5624382	5624382	5624382	5624382	1	5624382	5624382	66.19	5624382	5624382	1	1	0	57.4311
LjRoot56	43	43	38	36	33	30	8354248	8354248	8344482	8331937	8281727	8169192	43	1074942	8354248	45.02	460806	216829	6	12	0.89	219.298	14	11	11	10	9	9	8419909	8419301	8419301	8410522	8400052	8400052	14	2954639	8419909	45.07	1495883	1391516	2	4	0	8.04518
LjRoot57	331	331	251	174	73	30	9671284	9671284	9448858	8882168	7205334	5793815	331	727251	9671284	65.34	92863	24978	16	75	2.21	246.23	1	1	1	1	1	1	5051517	5051517	5051517	5051517	5051517	5051517	1	5051517	5051517	64.97	5051517	5051517	1	1	0	50.4778
LjRoot6	68	68	42	36	30	29	6739706	6739706	6703338	6661792	6555051	6528216	68	754414	6739706	60.86	318208	196211	8	14	4.3	153.989	1	1	1	1	1	1	6762979	6762979	6762979	6762979	6762979	6762979	1	6762979	6762979	60.86	6762979	6762979	1	1	0	22.8132
LjRoot62	45	45	35	33	31	29	6718215	6718215	6699353	6687310	6651783	6584196	45	676189	6718215	67.68	353291	170239	7	15	0.49	191.611	2	2	2	2	2	2	6739378	6739378	6739378	6739378	6739378	6739378	2	5351945	6739378	67.67	5351945	5351945	1	1	0	37.7108
LjRoot66	84	84	68	61	45	30	7300435	7300435	7262946	7205747	6931226	6384237	84	767586	7300435	66.48	235515	138978	10	20	0.23	206.439	2	2	2	2	2	2	7376750	7376750	7376750	7376750	7376750	7376750	2	6888869	7376750	66.4	6888869	6888869	1	1	0	31.0887
LjRoot69	51	51	42	39	34	28	6652082	6652082	6636412	6614614	6533511	6291827	51	995630	6652082	67.69	244794	175244	7	14	0.33	246.452	2	2	2	2	2	2	6678546	6678546	6678546	6678546	6678546	6678546	2	5457708	6678546	67.67	5457708	5457708	1	1	0	20.3325
LjRoot7	227	227	50	43	31	26	6511390	6511390	6264321	6219719	6051242	5845969	227	589719	6511390	62.83	318192	131472	8	17	28.01	160.389	32	29	18	15	13	9	6275453	6272907	6249866	6228211	6205943	6066740	32	4381961	6275453	63.3	4381961	796998	1	2	15.94	0.362541
LjRoot71	37	37	24	23	21	15	4371486	4371486	4349084	4343675	4304157	4104614	37	930914	4371486	60.67	333916	192086	4	9	0.89	315.903	2	2	2	1	1	1	4428413	4428413	4428413	4421033	4421033	4421033	2	4421033	4428413	60.61	4421033	4421033	1	1	0	10.2332
LjRoot74	73	73	55	49	40	33	5655631	5655631	5613853	5577871	5430736	5156934	73	519450	5655631	65.23	217509	99369	10	21	0.53	238.321	2	2	2	2	2	2	5743366	5743366	5743366	5743366	5743366	5743366	2	5688434	5743366	65.18	5688434	5688434	1	1	0	55.9297
LjRoot78	63	63	29	24	22	19	4713205	4713205	4667608	4639596	4605005	4484854	63	749412	4713205	65.62	334116	155139	4	10	1.78	262.929	2	2	2	2	2	2	4698578	4698578	4698578	4698578	4698578	4698578	2	4640317	4698578	65.64	4640317	4640317	1	1	0	11.956
LjRoot79	33	33	25	24	22	21	5104367	5104367	5090901	5084034	5050172	5025038	33	647535	5104367	64.91	282207	167409	6	12	0.22	328.701	1	1	1	1	1	1	5133278	5133278	5133278	5133278	5133278	5133278	1	5133278	5133278	64.86	5133278	5133278	1	1	0	60.2092
LjRoot8	297	297	12	8	8	8	4423094	4423094	4037492	4014212	4014212	4014212	297	977849	4423094	68.45	655124	483543	3	5	31.7	231.354	1	1	1	1	1	1	4037519	4037519	4037519	4037519	4037519	4037519	1	4037519	4037519	69.87	4037519	4037519	1	1	0	70.8194
LjRoot80	43	43	37	35	32	27	6315531	6315531	6306760	6292525	6239246	6033212	43	1087111	6315531	67.44	342138	149206	6	13	0.33	216.502	4	4	2	2	2	2	6138747	6138747	6132662	6132662	6132662	6132662	4	6024117	6138747	67.46	6024117	6024117	1	1	0	73.2235
LjRoot82	33	33	28	26	25	23	5032887	5032887	5021808	5006203	4985105	4902650	33	1106674	5032887	33.45	229166	151020	5	11	0.46	366.962	1	1	1	1	1	1	5109256	5109256	5109256	5109256	5109256	5109256	1	5109256	5109256	33.56	5109256	5109256	1	1	0	20.9557
LjRoot84	191	191	130	110	79	53	8185054	8185054	8055013	7910522	7402113	6477762	191	317751	8185054	66.64	117026	60672	22	47	2.69	185.216	3	3	3	3	3	3	8305324	8305324	8305324	8305324	8305324	8305324	3	6213537	8305324	66.63	6213537	1554292	1	2	0	29.0473
LjRoot87	35	35	26	25	22	21	5101359	5101359	5081378	5075774	5040850	5015454	35	704610	5101359	64.87	342650	199171	6	10	0.02	282.57	1	1	1	1	1	1	5139279	5139279	5139279	5139279	5139279	5139279	1	5139279	5139279	64.82	5139279	5139279	1	1	0	40.9245
LjRoot9	60	60	35	32	29	26	6799306	6799306	6765099	6747045	6701935	6576156	60	810319	6799306	65.47	318797	206557	7	13	2.6	175.676	13	11	5	4	2	2	6775282	6773920	6764829	6759080	6736342	6736342	13	6672189	6775282	65.53	6672189	6672189	1	1	19.19	2.04367
LjRoot90	29	29	26	25	23	20	5872962	5872962	5869254	5860853	5817298	5719683	29	999007	5872962	66.36	383296	190465	5	10	0.27	265.457	21	20	18	16	15	13	5870010	5869383	5865689	5851815	5832552	5774098	21	1409350	5870010	66.36	692033	328207	3	6	0	0.081675
LjRoot91	26	26	18	17	14	13	6328665	6328665	6314852	6309591	6253095	6227088	26	1052048	6328665	62.25	707587	446473	4	6	0.51	213.282	1	1	1	1	1	1	6362730	6362730	6362730	6362730	6362730	6362730	1	6362730	6362730	62.2	6362730	6362730	1	1	0	18.3672
LjRoot97	22	22	18	17	16	13	4699156	4699156	4692204	4686638	4670888	4585016	22	753656	4699156	68.62	456009	280496	4	8	0.17	299.728	2	2	2	2	2	2	4707082	4707082	4707082	4707082	4707082	4707082	2	4448511	4707082	68.6	4448511	4448511	1	1	0	70.9132
LjRoot98	125	125	52	46	38	24	6519150	6519150	6402498	6365870	6243963	5706862	125	958500	6519150	59.32	301085	148194	7	15	1.23	258.702	37	35	25	21	16	13	6455161	6453498	6431325	6407774	6331847	6210677	37	1804540	6455161	59.27	559508	304645	3	7	27.88	0.0685816
LjRoot99	44	44	32	30	27	25	6761358	6761358	6738503	6726458	6680812	6601313	44	1070703	6761358	67.63	370822	209308	5	12	0.62	232.649	2	2	2	2	2	2	6778155	6778155	6778155	6778155	6778155	6778155	2	5494242	6778155	67.61	5494242	5494242	1	1	0	37.7356
